# Lysosomal proteome and lipidome analyses of intestinal cells reveal the crucial role of bis(monoacylglycero)phosphate for autophagosome-lysosome fusion

**DOI:** 10.64898/2026.09.21.753291

**Authors:** Gianmarco Del Gallo, Zilei Chen, Anne Sanner, Robert Hardt, Fabrizio Merciai, Fabiola Salsano, Shroddha Bose, Michaela Schweizer, Diego L. Medina, Tobias Stauber, Jens Bosse, Eduardo M. Sommella, Dominic Winter, Sabrina Jabs, Thomas Braulke

**Author notes:** CONTACT: Thomas Braulke, mail; address: Department of Osteology & Biomechanics, Cell Biology of Rare Diseases, University Medical Center Hamburg-Eppendorf, Martinistr. 52, N27, 20246 Hamburg, Germany; Sabrina Jabs, mail; Institute of Clinical Molecular Biology, Christian-Albrechts-University Kiel & University Hospital Schleswig Holstein Campus Kiel, Rosalind-Franklin-Straße 12, 24105 Kiel, Germany.

## Abstract

The transport of about 70 enzymes to lysosomes depends on mannose 6-phosphate signals formed by GNPTAB. Editing of *Gnptab* in an intestinal mouse cell line revealed the loss of multiple lysosomal enzymes associated with the accumulation of sphingomyelins, ceramides, and cholesterol, and reduced levels of bis(monoacylglycero)phosphate (BMP) in lysosomal proteomes and lipidomes. By cross-correlation we identified two subsets of lysosomal lipid-modifying enzymes linked with mixed unsaturated or di-monosaturated BMP. Autophagy-related proteins functioning in early stages of autophagosome formation associated with neutral ceramides, whereas proteins involved in autophagosome-lysosome fusion correlated with negatively charged BMPs. Therefore, the high cholesterol and low BMP level of lysosomes might be causal for impaired autophagic flux in GNPTAB deficient cells. We propose a functional axis of three lysosomal proteins as potential target to improve the autophagic flux in cells with dysfunctional lysosomes and in a newly established intestinal organoid model suitable as novel experimental tool.
