## Supplementary material for "Lysosomal proteome and lipidome analyses of intestinal cells reveal the crucial role of bis(monoacylglycero)phosphate for autophagosome-lysosome fusion": Table S2

### Sheet: Lipids in alphabetical order
Table S2: List of identified lipids. Abbreviations: RT, retention time; m/z meas, mass to charge measured; Mass meas., measured mass; CCS, cross collisional section; Mob., mobility.; BMP, bismonoacylglycerophosphate; CE, cholesteryl esters; Cer, ceramide; DG, diacylglycerol; HBMP, Hemibismonoacylglycerophosphate; HexCer, HexosylCeramide; Hex2Cer, Dihexosylceramide; LPC, Lysophophatidylcholine; LP…
RT [min]	Mob. 1/K0	CCS (Å²)	m/z meas.	M meas.	Ions	Name	Molecular Formula
2.07	1.402	285.8	764.543	746.51	[M+NH4]+, [M+H]+, [M+H-H2O]+, [M+Na]+	BMP 16:1_18:1	C40H75O10P
2.69	1.435	292.4	792.574	774.541	[M+NH4]+, [M+H]+, [M+Na]+	BMP 18:1_18:1	C42H79O10P
2.13	1.453	295.8	840.575	822.543	[M+NH4]+, [M+H]+	BMP 18:1_22:5	C46H79O10P
1.96	1.449	295	838.559	820.526	[M+NH4]+, [M+Na]+, [M+H]+	BMP 18:1_22:6	C46H77O10P
7.83	1.387	283.8	642.618	624.584	[M+NH4]+	CE 16:0	C43H76O2
7.76	1.385	283.4	640.602	622.568	[M+NH4]+	CE 16:1	C43H74O2
7.79	1.398	286	654.618	636.584	[M+NH4]+	CE 17:1	C44H76O2
7.89	1.415	289.2	670.649	652.615	[M+NH4]+, [M+Na]+	CE 18:0	C45H80O2
7.83	1.411	288.3	668.633	650.6	[M+NH4]+, [M+Na]+	CE 18:1	C45H78O2
7.77	1.415	289.2	666.618	648.584	[M+NH4]+	CE 18:2	C45H76O2
7.85	1.427	291.6	682.649	664.615	[M+NH4]+	CE 19:1	C46H80O2
7.88	1.439	293.8	696.664	678.631	[M+NH4]+, [M+Na]+	CE 20:1	C47H82O2
7.77	1.44	294.1	692.633	674.6	[M+NH4]+	CE 20:3	C47H78O2
7.73	1.433	292.7	690.618	672.584	[M+NH4]+	CE 20:4	C47H76O2
7.78	1.465	299	718.65	700.616	[M+NH4]+	CE 22:4	C49H80O2
7.74	1.453	296.5	716.634	698.6	[M+NH4]+	CE 22:5	C49H78O2
7.69	1.443	294.6	714.618	696.584	[M+NH4]+	CE 22:6	C49H76O2
7.82	1.712	347.5	1027	1008.96	[M+NH4]+	CE 44:4	C71H124O2
3.25	1.216	250	510.488	509.481	[M+H]+, [M+Na]+, [M+H-H2O]+	Cer 16:1;2O/16:0	C32H63NO3
4.73	1.264	259.7	540.535	539.527	[M+H]+	Cer 18:0;2O/16:0	C34H69NO3
6.64	1.328	272.1	596.597	595.59	[M+H]+, [M+Na]+	Cer 18:0;2O/20:0	C38H77NO3
7.09	1.362	278.8	624.628	623.621	[M+H]+, [M+K]+, [M+Na]+	Cer 18:0;2O/22:0	C40H81NO3
4.19	1.252	257.1	538.519	537.512	[M+H]+	Cer 18:1;2O/16:0	C34H67NO3
5.3	1.288	264.3	566.55	565.544	[M+H]+, [M+K]+, [M+H-H2O]+, [M+Na]+	Cer 18:1;2O/18:0	C36H71NO3
6.41	1.32	270.4	594.582	593.574	[M+H]+, [M+Na]+, [M+K]+, [M+H-H2O]+	Cer 18:1;2O/20:0	C38H75NO3
6.73	1.333	273	608.598	607.591	[M+H]+, [M+H-H2O]+, [M+Na]+, [M+K]+	Cer 18:1;2O/21:0	C39H77NO3
6.96	1.35	276.3	622.613	621.605	[M+H]+	Cer 18:1;2O/22:0	C40H79NO3
6.4	1.332	272.7	620.597	619.59	[M+H]+, [M+NH4]+, [M+H-H2O]+, [M+K]+, [M+Na]+	Cer 18:1;2O/22:1	C40H77NO3
7.14	1.364	279.2	636.629	635.622	[M+H]+, [M+H-H2O]+, [M+K]+, [M+Na]+	Cer 18:1;2O/23:0	C41H81NO3
7.3	1.381	282.3	650.644	649.637	[M+H]+, [M+Na]+, [M+K]+, [M+H-H2O]+	Cer 18:1;2O/24:0	C42H83NO3
6.94	1.368	279.7	648.629	647.621	[M+H]+, [M+H-H2O]+, [M+K]+, [M+Na]+	Cer 18:1;2O/24:1	C42H81NO3
4.34	1.264	259.3	564.535	563.528	[M+H]+, [M+K]+, [M+Na]+	Cer 18:2;2O/18:0	C36H69NO3
6.52	1.328	271.9	620.597	619.59	[M+H]+, [M+K]+, [M+Na]+, [M+H-H2O]+	Cer 18:2;2O/22:0	C40H77NO3
7.02	1.359	278	648.628	647.621	[M+H]+, [M+Na]+, [M+K]+, [M+H-H2O]+	Cer 18:2;2O/24:0	C42H81NO3
6.5	1.347	275.4	646.612	645.605	[M+H]+	Cer 18:2;2O/24:1	C42H79NO3
7.11	1.415	289.1	676.66	675.653	[M+H]+	Cer 18:2;2O/26:0	C44H85NO3
6.6	1.289	264.1	600.555	582.522	[M+NH4]+	DG 16:0_17:0	C36H70O5
6.32	1.294	265	612.555	594.522	[M+NH4]+	DG 16:0_18:1	C37H70O5
6.9	1.323	270.7	640.587	622.553	[M+NH4]+, [M+K]+, [M+Na]+	DG 18:0_18:1	C39H74O5
6.38	1.306	267.3	638.571	620.537	[M+NH4]+, [M+Na]+, [M+K]+	DG 18:1_18:1	C39H72O5
5.53	1.287	263.3	636.556	618.522	[M+NH4]+	DG 18:1_18:2	C39H70O5
7.48	1.371	280.2	670.633	652.599	[M+NH4]+	DG 38:0	C41H80O5
6.35	1.355	276.8	688.587	670.553	[M+NH4]+, [M+K]+	DG 40:5	C43H74O5
7.28	1.674	339.8	1030.8	1012.77	[M+NH4]+	HBMP 16:0_18:1_18:1	C58H109O11P
7.29	1.69	342.9	1056.82	1038.79	[M+NH4]+	HBMP 18:1_18:1_18:1	C60H111O11P
2.99	1.494	304.1	862.625	861.618	[M+H]+, [M+Na]+	Hex2Cer 18:1;2O/16:0	C46H87NO13
6.07	1.571	319.3	946.718	945.711	[M+H]+	Hex2Cer 18:1;2O/22:0	C52H99NO13
6.76	1.596	324.2	974.751	973.743	[M+H]+, [M+Na]+	Hex2Cer 18:1;2O/24:0	C54H103NO13
2.97	1.502	305.4	906.615	861.617	[M+CHOO]-	Hex2Cer 34:1;2O	C46H87NO13
3.31	1.381	282	700.572	699.565	[M+H]+, [M+Na]+, [M+K]+	HexCer 18:1;2O/16:0	C40H77NO8
6.42	1.466	298.7	784.665	783.658	[M+H]+, [M+H-H2O]+	HexCer 18:1;2O/22:0	C46H89NO8
6.73	1.478	301.1	798.68	797.673	[M+H]+	HexCer 18:1;2O/23:0	C47H91NO8
6.95	1.493	304	812.697	811.689	[M+H]+, [M+Na]+, [M+H-H2O]+, [M+K]+	HexCer 18:1;2O/24:0	C48H93NO8
6.4	1.486	302.7	810.681	809.674	[M+H]+, [M+H-H2O]+, [M+K]+, [M+Na]+	HexCer 18:1;2O/24:1	C48H91NO8
3.3	1.386	282.8	744.562	699.564	[M+CHOO]-, [M+Cl]-	HexCer 34:1;2O	C40H77NO8
0.76	1.111	228.8	482.325	481.318	[M+H]+	LPC 15:0	C23H48NO7P
0.82	1.127	231.9	496.34	495.333	[M+H]+	LPC 16:0	C24H50NO7P
1	1.167	239.8	524.371	523.364	[M+H]+, [M+Na]+	LPC 18:0	C26H54NO7P
0.83	1.145	235.4	522.356	521.349	[M+H]+, [M+Na]+	LPC 18:1_A	C26H52NO7P
0.81	1.179	241.8	566.346	521.348	[M+HCOO]-	LPC 18:1_B	C26H52NO7P
0.74	1.122	230.7	520.34	519.333	[M+H]+	LPC 18:2	C26H50NO7P
0.99	1.183	242.8	550.387	549.379	[M+H]+	LPC 20:1	C28H56NO7P
0.77	1.146	235.4	546.356	545.348	[M+H]+	LPC 20:3	C28H52NO7P
0.72	1.137	233.5	544.34	543.333	[M+H]+	LPC 20:4	C28H50NO7P
1.66	1.238	253.9	580.434	579.427	[M+H]+	LPC 22:0	C30H62NO7P
1.26	1.215	249.1	578.418	577.411	[M+H]+	LPC 22:1	C30H60NO7P
1.04	1.208	247.8	576.403	575.396	[M+H]+	LPC 22:2	C30H58NO7P
0.73	1.158	237.6	570.355	569.348	[M+H]+	LPC 22:5	C30H52NO7P
2.2	1.273	260.8	608.465	607.457	[M+H]+	LPC 24:0	C32H66NO7P
1.66	1.248	255.7	606.449	605.442	[M+H]+	LPC 24:1	C32H64NO7P
1.14	1.168	240.3	510.392	509.385	[M+H]+	LPC O-18:0	C26H56NO6P
0.93	1.146	235.8	508.377	507.369	[M+H]+	LPC O-18:1	C26H54NO6P
1.1	1.15	236.6	508.377	507.37	[M+H]+	LPC P-18:0	C26H54NO6P
1.03	1.059	218.3	480.31	481.317	[M-H]-	LPE 18:0	C23H48NO7P
0.84	1.043	214.9	478.294	479.301	[M-H]-	LPE 18:1	C23H46NO7P
0.73	1.061	218.2	502.293	501.286	[M+H]+, [M+Na]+	LPE 20:4_A	C25H44NO7P
0.7	1.057	217.6	500.278	501.285	[M-H]-	LPE 20:4_B	C25H44NO7P
0.9	1.014	209.5	436.284	437.291	[M-H]-	LPE P-16:0	C21H44NO6P
0.94	1.039	214.2	462.299	463.306	[M-H]-	LPE P-18:1	C23H46NO6P
3.03	1.384	282.2	750.528	705.529	[M+HCOO]-	PC 14:0_16:0_A	C38H76NO8P
3.05	1.374	280.6	706.537	705.53	[M+H]+	PC 14:0_16:0_B	C38H76NO8P
2.45	1.374	280.3	748.516	703.518	[M+HCOO]-	PC 14:0_16:1_A	C38H74NO8P
2.42	1.36	277.7	704.522	703.515	[M+H]+	PC 14:0_16:1_B	C38H74NO8P
3.46	1.397	284.8	764.544	719.546	[M+CHOO]-	PC 15:0_16:0	C39H78NO8P
3.93	1.407	287.1	734.57	733.562	[M+H]+, [M+K]+, [M+Na]+	PC 16:0_16:0	C40H80NO8P
3.21	1.391	283.8	732.555	731.547	[M+H]+	PC 16:0_16:1_A	C40H78NO8P
3.14	1.404	286.1	776.544	731.545	[M+HCOO]-	PC 16:0_16:1_B	C40H78NO8P
4.42	1.424	290.4	748.585	747.577	[M+H]+	PC 16:0_17:0	C41H82NO8P
4.96	1.437	293	762.601	761.594	[M+H]+	PC 16:0_18:0	C42H84NO8P
4.04	1.42	289.6	760.586	759.578	[M+H]+	PC 16:0_18:1	C42H82NO8P
3.83	1.45	295.2	828.574	783.576	[M+CHOO]-	PC 16:0_20:3	C44H82NO8P
3.17	1.442	293.7	826.56	781.562	[M+HCOO]-	PC 16:0_20:4_A	C44H80NO8P
3.21	1.422	289.7	782.569	781.562	[M+H]+, [M+Na]+	PC 16:0_20:4_B	C44H80NO8P
2.56	1.379	281.4	730.537	729.53	[M+H]+, [M+Na]+	PC 16:1_16:1	C40H76NO8P
3.26	1.407	286.9	758.57	757.562	[M+H]+, [M+K]+, [M+Na]+	PC 16:1_18:1_A	C42H80NO8P
3.3	1.426	290.4	802.559	757.561	[M+HCOO]-	PC 16:1_18:1_B	C42H80NO8P
5.09	1.45	295.4	788.617	787.61	[M+H]+	PC 18:0_18:1	C44H86NO8P
6.16	1.475	300.4	816.647	815.64	[M+H]+, [M+Na]+	PC 18:0_20:1	C46H90NO8P
4.86	1.479	301.1	838.631	837.624	[M+H]+, [M+Na]+	PC 18:0_22:4	C48H88NO8P
3.84	1.463	297.8	834.6	833.593	[M+H]+, [M+Na]+	PC 18:0_22:6	C48H84NO8P
7.18	1.533	311.9	872.71	871.703	[M+H]+, [M+Na]+	PC 18:0_24:1	C50H98NO8P
4.14	1.437	292.9	786.601	785.594	[M+H]+	PC 18:1_18:1	C44H84NO8P
3.44	1.425	290.4	784.585	783.577	[M+H]+, [M+Na]+	PC 18:1_18:2_A	C44H82NO8P
3.43	1.447	294.6	828.574	783.576	[M+HCOO]-	PC 18:1_18:2_B	C44H82NO8P
4.6	1.453	296	800.616	799.609	[M+H]+	PC 18:1_19:1	C45H86NO8P
6.22	1.494	304.2	842.663	841.655	[M+H]+	PC 18:1_20:1	C48H92NO8P
3.27	1.46	297	852.575	807.577	[M+HCOO]-	PC 18:1_20:4	C46H82NO8P
5.18	1.497	304.6	864.649	863.641	[M+H]+	PC 22:1_20:4	C50H90NO8P
7.44	1.561	317.5	900.741	899.734	[M+H]+	PC 24:0_20:1	C52H102NO8P
1.02	1.292	264.2	662.476	661.469	[M+H]+	PC 27:1	C35H68NO8P
2.3	1.347	275.2	678.506	677.499	[M+H]+, [M+Na]+	PC 28:0	C36H72NO8P
2.64	1.362	278.1	692.522	691.515	[M+H]+	PC 29:0	C37H74NO8P
3.33	1.388	283.3	720.554	719.546	[M+H]+	PC 31:0_A	C39H78NO8P
3.49	1.388	283.3	720.553	719.547	[M+H]+, [M+Na]+	PC 31:0_B	C39H78NO8P
2.8	1.375	280.6	718.538	717.531	[M+H]+	PC 31:1	C39H76NO8P
3.92	1.414	288.1	778.56	733.561	[M+HCOO]-	PC 32:0	C40H80NO8P
2.9	1.386	282.9	730.538	729.531	[M+H]+	PC 32:2	C40H76NO8P
2.29	1.372	280	728.522	727.515	[M+H]+	PC 32:3	C40H74NO8P
4.24	1.418	289.1	748.585	747.578	[M+H]+	PC 33:0	C41H82NO8P
3.58	1.405	286.5	746.569	745.562	[M+H]+	PC 33:1_A	C41H80NO8P
3.57	1.417	288.8	790.561	745.563	[M+CHOO]-	PC 33:1_B	C41H80NO8P
2.99	1.403	286.1	756.553	755.546	[M+H]+	PC 34:3	C42H78NO8P
5.32	1.45	295.6	776.616	775.609	[M+H]+	PC 35:0	C43H86NO8P
4.54	1.44	293.5	774.6	773.592	[M+H]+	PC 35:1	C43H84NO8P
3.68	1.42	289.5	772.585	771.577	[M+H]+	PC 35:2	C43H82NO8P
6.12	1.462	297.8	790.631	789.624	[M+H]+	PC 36:0	C44H88NO8P
2.81	1.411	287.5	782.57	781.563	[M+H]+	PC 36:4	C44H80NO8P
2.66	1.408	287	780.553	779.546	[M+H]+	PC 36:5	C44H78NO8P
3.84	1.438	293	798.601	797.594	[M+H]+	PC 37:3	C45H84NO8P
3.49	1.437	292.8	796.585	795.578	[M+H]+	PC 37:4	C45H82NO8P
6.79	1.49	303.5	818.663	817.656	[M+H]+	PC 38:0	C46H92NO8P
5.13	1.468	298.9	814.631	813.625	[M+H]+, [M+Na]+	PC 38:2	C46H88NO8P
4.54	1.458	297	812.615	811.608	[M+H]+	PC 38:3_A	C46H86NO8P
4.87	1.464	298.2	812.615	811.608	[M+H]+, [M+Na]+	PC 38:3_B	C46H86NO8P
4.33	1.457	296.7	812.615	811.608	[M+H]+	PC 38:3_C	C46H86NO8P
3.67	1.441	293.4	810.6	809.593	[M+H]+	PC 38:4	C46H84NO8P
3.51	1.44	293.4	808.585	807.577	[M+H]+	PC 38:5_A	C46H82NO8P
3.27	1.438	292.9	808.584	807.577	[M+H]+, [M+Na]+	PC 38:5_B	C46H82NO8P
2.76	1.429	291.1	806.569	805.561	[M+H]+	PC 38:6_A	C46H80NO8P
2.97	1.431	291.6	806.569	805.561	[M+H]+, [M+Na]+	PC 38:6_B	C46H80NO8P
2.35	1.419	289.1	804.554	803.546	[M+H]+	PC 38:7	C46H78NO8P
7.16	1.52	309.3	846.695	845.688	[M+H]+	PC 40:0	C48H96NO8P
6.83	1.505	306.4	844.678	843.671	[M+H]+	PC 40:1	C48H94NO8P
5.7	1.487	302.6	840.647	839.64	[M+H]+	PC 40:3_A	C48H90NO8P
5.39	1.487	302.6	840.647	839.64	[M+H]+	PC 40:3_B	C48H90NO8P
4.67	1.475	300.3	838.632	837.625	[M+H]+	PC 40:4	C48H88NO8P
4.15	1.467	298.7	836.616	835.608	[M+H]+	PC 40:5_A	C48H86NO8P
3.93	1.465	298.3	836.615	835.607	[M+H]+	PC 40:5_B	C48H86NO8P
3.33	1.453	295.8	834.6	833.593	[M+H]+	PC 40:6	C48H84NO8P
3.05	1.451	295.3	832.585	831.577	[M+H]+	PC 40:7	C48H82NO8P
6.57	1.509	307	856.679	855.671	[M+H]+	PC 41:4	C49H94NO8P
7.42	1.547	314.7	874.726	873.719	[M+H]+	PC 42:0	C50H100NO8P
2.32	1.451	295.2	854.569	853.562	[M+H]+	PC 42:10	C50H80NO8P
6.81	1.525	310.3	870.694	869.686	[M+H]+, [M+Na]+	PC 42:2	C50H96NO8P
6.33	1.515	308.2	868.678	867.671	[M+H]+	PC 42:3	C50H94NO8P
4.9	1.496	304.4	864.647	863.64	[M+H]+	PC 42:5	C50H90NO8P
2.56	1.458	296.7	856.584	855.577	[M+H]+	PC 42:9	C50H82NO8P
7.16	1.551	315.4	898.726	897.719	[M+H]+	PC 44:2	C52H100NO8P
6.85	1.542	313.5	896.71	895.703	[M+H]+	PC 44:3	C52H98NO8P
6.72	1.537	312.6	894.696	893.688	[M+H]+	PC 44:4_A	C52H96NO8P
6.86	1.537	312.5	894.693	893.686	[M+H]+	PC 44:4_B	C52H96NO8P
6.28	1.525	310.1	892.68	891.672	[M+H]+	PC 44:5	C52H94NO8P
4.55	1.413	288.4	720.591	719.583	[M+H]+, [M+Na]+	PC O-16:0_16:0	C40H82NO7P
3.67	1.395	284.8	718.574	717.567	[M+H]+, [M+Na]+	PC O-16:0_16:1_A	C40H80NO7P
3.67	1.399	285.3	762.564	717.566	[M+HCOO]-	PC O-16:0_16:1_B	C40H80NO7P
3.72	1.425	290.5	768.589	767.582	[M+H]+	PC O-16:0_20:4	C44H82NO7P
6.64	1.487	302.9	802.668	801.661	[M+H]+, [M+Na]+	PC O-16:0_22:1	C46H92NO7P
3.55	1.443	293.8	810.565	765.567	[M+HCOO]-	PC O-16:1_20:4	C44H80NO7P
3.79	1.445	294.3	794.605	793.598	[M+H]+	PC O-18:_20:4_A	C46H84NO7P
3.77	1.457	296.6	838.596	793.597	[M+HCOO]-	PC O-18:_20:4_B	C46H84NO7P
5.69	1.44	293.8	748.621	747.614	[M+H]+, [M+Na]+	PC O-18:0_16:0	C42H86NO7P
6.6	1.47	299.7	776.652	775.645	[M+H]+, [M+Na]+	PC O-18:0_18:0	C44H90NO7P
7.05	1.499	305.3	804.683	803.677	[M+H]+, [M+Na]+	PC O-18:0_20:0	C46H94NO7P
5.22	1.465	298.4	798.636	797.629	[M+H]+	PC O-18:0_20:3	C46H88NO7P
7.06	1.514	308.2	830.699	829.693	[M+H]+, [M+Na]+	PC O-18:0_22:1	C48H96NO7P
4.64	1.428	291.3	746.606	745.599	[M+H]+	PC O-18:1_16:0	C42H84NO7P
4.74	1.447	294.9	772.622	771.614	[M+H]+	PC O-18:1_18:1	C44H86NO7P
5.79	1.47	299.5	800.652	799.645	[M+H]+	PC O-18:1_20:1	C46H90NO7P
3.81	1.476	300.4	864.611	819.613	[M+HCOO]-	PC O-18:1_22:5	C48H86NO7P
3.71	1.437	292.7	812.58	767.582	[M+CHOO]-	PC O-18:4_18:0	C44H82NO7P
2.73	1.355	277	664.527	663.52	[M+H]+	PC O-28:0	C36H74NO7P
3.56	1.38	281.9	692.559	691.551	[M+H]+	PC O-30:0_A	C38H78NO7P
3.54	1.381	281.8	736.548	691.55	[M+HCOO]-	PC O-30:0_B	C38H78NO7P
2.81	1.366	279.1	690.543	689.536	[M+H]+	PC O-30:1_A	C38H76NO7P
3.44	1.368	279.4	690.543	689.535	[M+H]+	PC O-30:1_B	C38H76NO7P
4.03	1.395	284.8	706.575	705.567	[M+H]+	PC O-31:0	C39H80NO7P
4.4	1.401	285.9	718.575	717.567	[M+H]+, [M+Na]+	PC O-32:1	C40H80NO7P
5.09	1.425	290.7	734.606	733.598	[M+H]+	PC O-33:0_A	C41H84NO7P
4.89	1.426	290.9	734.605	733.598	[M+H]+	PC O-33:0_B	C41H84NO7P
4.13	1.409	287.5	732.59	731.582	[M+H]+	PC O-33:1	C41H82NO7P
3.85	1.417	289.1	744.589	743.582	[M+H]+	PC O-34:2	C42H82NO7P
3.7	1.4	285.6	742.574	741.567	[M+H]+	PC O-34:3	C42H80NO7P
6.24	1.455	296.7	762.636	761.629	[M+H]+	PC O-35:0_A	C43H88NO7P
6.07	1.453	296.2	762.637	761.629	[M+H]+	PC O-35:0_B	C43H88NO7P
6.78	1.421	289.8	760.62	759.612	[M+H]+, [M+Na]+	PC O-35:1_A	C43H86NO7P
5.21	1.441	293.8	760.621	759.613	[M+H]+	PC O-35:1_B	C43H86NO7P
4.22	1.427	291.1	758.606	757.598	[M+H]+	PC O-35:2	C43H84NO7P
3.96	1.432	292	770.605	769.598	[M+H]+	PC O-36:3_A	C44H84NO7P
4.59	1.44	293.5	770.604	769.597	[M+H]+	PC O-36:3_B	C44H84NO7P
4.13	1.429	291.3	770.606	769.598	[M+H]+	PC O-36:3_C	C44H84NO7P
3.57	1.415	288.4	766.574	765.566	[M+H]+	PC O-36:5	C44H80NO7P
3	1.402	285.9	764.558	763.551	[M+H]+	PC O-36:6	C44H78NO7P
6.85	1.484	302.5	790.668	789.661	[M+H]+	PC O-37:0	C45H92NO7P
6.01	1.477	300.8	800.652	799.645	[M+H]+	PC O-38:2	C46H90NO7P
4.22	1.45	295.4	796.621	795.613	[M+H]+	PC O-38:4_A	C46H86NO7P
4.47	1.456	296.7	796.62	795.613	[M+H]+	PC O-38:4_B	C46H86NO7P
4.73	1.458	297.1	796.621	795.614	[M+H]+, [M+Na]+	PC O-38:4_C	C46H86NO7P
3.21	1.436	292.6	792.589	791.582	[M+H]+	PC O-38:6_A	C46H82NO7P
3.65	1.432	291.9	792.589	791.582	[M+H]+	PC O-38:6_B	C46H82NO7P
3.61	1.455	296.2	836.581	791.583	[M+HCOO]-	PC O-38:6_C	C46H82NO7P
3.32	1.428	291	790.574	789.567	[M+H]+	PC O-38:7	C46H80NO7P
7.36	1.526	310.8	832.714	831.707	[M+H]+	PC O-40:0	C48H98NO7P
7	1.504	306.1	828.684	827.677	[M+H]+	PC O-40:2_A	C48H94NO7P
6.67	1.505	306.3	828.683	827.676	[M+H]+	PC O-40:2_B	C48H94NO7P
6.57	1.494	304.2	826.668	825.66	[M+H]+	PC O-40:3_A	C48H92NO7P
6.34	1.492	303.8	826.668	825.661	[M+H]+	PC O-40:3_B	C48H92NO7P
5.54	1.484	302.2	824.652	823.645	[M+H]+	PC O-40:4_A	C48H90NO7P
5.89	1.487	302.8	824.652	823.644	[M+H]+	PC O-40:4_B	C48H90NO7P
5.33	1.482	301.8	824.652	823.646	[M+H]+, [M+Na]+	PC O-40:4_C	C48H90NO7P
4.77	1.475	300.4	822.636	821.629	[M+H]+, [M+Na]+	PC O-40:5_A	C48H88NO7P
4.5	1.473	299.9	822.636	821.629	[M+H]+	PC O-40:5_B	C48H88NO7P
3.82	1.462	297.7	820.621	819.613	[M+H]+, [M+Na]+	PC O-40:6	C48H86NO7P
3.68	1.451	295.5	818.606	817.599	[M+H]+	PC O-40:7_A	C48H84NO7P
3.53	1.455	296.4	818.606	817.599	[M+H]+	PC O-40:7_B	C48H84NO7P
3.4	1.448	294.9	816.589	815.582	[M+H]+	PC O-40:8	C48H82NO7P
7.22	1.528	311	844.717	843.71	[M+H]+	PC O-41:1	C49H98NO7P
7.34	1.541	313.6	858.73	857.723	[M+H]+	PC O-42:1	C50H100NO7P
7.07	1.531	311.6	856.715	855.709	[M+H]+, [M+Na]+	PC O-42:2	C50H98NO7P
6.72	1.522	309.7	854.699	853.692	[M+H]+	PC O-42:3_A	C50H96NO7P
7	1.522	309.8	854.699	853.692	[M+H]+	PC O-42:3_B	C50H96NO7P
6.52	1.514	308	852.684	851.677	[M+H]+	PC O-42:4	C50H94NO7P
5.93	1.505	306.4	850.668	849.661	[M+H]+	PC O-42:5	C50H92NO7P
4.83	1.495	304.3	848.652	847.644	[M+H]+	PC O-42:6	C50H90NO7P
6.99	1.542	313.7	880.715	879.708	[M+H]+	PC O-44:4_A	C52H98NO7P
7.1	1.544	314	880.715	879.708	[M+H]+	PC O-44:4_B	C52H98NO7P
6.69	1.533	311.9	878.699	877.692	[M+H]+	PC O-44:5	C52H96NO7P
6.52	1.529	311	876.684	875.676	[M+H]+	PC O-44:6	C52H94NO7P
3.41	1.326	270.6	738.507	739.515	[M-H]-	PE 16:0_20:4	C41H74NO8P
2.66	1.305	266.7	688.492	687.485	[M+H]+	PE 16:1_16:1	C37H70NO8P
3.5	1.34	273.5	716.523	715.515	[M+H]+	PE 16:1_18:1_A	C39H74NO8P
3.47	1.304	266.3	714.507	715.514	[M-H]-	PE 16:1_18:1_B	C39H74NO8P
4.41	1.374	280.3	744.553	743.546	[M+H]+, [M+Na]+	PE 18:1_18:1	C41H78NO8P
3.49	1.347	274.6	764.523	765.53	[M-H]-	PE 18:1_20:4	C43H76NO8P
1.05	1.121	230.4	536.335	535.328	[M+H]+	PE 21:1	C26H50NO8P
3.66	1.357	276.9	742.539	741.531	[M+H]+	PE 36:3	C41H76NO8P
5.4	1.417	288.9	768.551	767.545	[M+H]+, [M+Na]+, [M+K]+	PE 38:4	C43H78NO8P
3.52	1.374	280.1	766.537	765.53	[M+H]+	PE 38:5	C43H76NO8P
4.1	1.404	286.1	792.554	791.547	[M+H]+	PE 40:6	C45H78NO8P
3.26	1.389	283	790.539	789.532	[M+H]+	PE 40:7	C45H76NO8P
4.82	1.35	275.6	702.543	701.536	[M+H]+, [M+Na]+	PE P-16:0_18:1	C39H76NO7P
4.27	1.356	276.7	726.543	725.535	[M+H]+	PE P-16:0_20:3	C41H76NO7P
3.85	1.35	275.5	724.527	723.52	[M+H]+, [M+Na]+	PE P-16:0_20:4	C41H74NO7P
5.4	1.395	284.5	754.574	753.567	[M+H]+, [M+Na]+	PE P-16:0_22:3	C43H80NO7P
3.91	1.369	279.3	750.543	749.535	[M+H]+	PE P-16:0_22:5_A	C43H76NO7P
3.88	1.346	274.5	748.528	749.535	[M-H]-	PE P-16:0_22:5_B	C43H76NO7P
3.58	1.363	278.1	748.527	747.519	[M+H]+	PE P-16:0_22:6_A	C43H74NO7P
3.57	1.345	274.3	746.512	747.519	[M-H]-	PE P-16:0_22:6_B	C43H74NO7P
5.89	1.371	279.9	704.559	703.551	[M+H]+	PE P-18:0_16:0	C39H78NO7P
5.99	1.383	282.2	730.574	729.567	[M+H]+, [M+Na]+	PE P-18:0_18:1	C41H80NO7P
4.87	1.383	282.1	752.558	751.551	[M+H]+, [M+Na]+	PE P-18:0_20:4	C43H78NO7P
6.44	1.428	291	782.605	781.598	[M+H]+	PE P-18:0_22:3	C45H84NO7P
5.71	1.415	288.4	780.59	779.583	[M+H]+	PE P-18:0_22:4	C45H82NO7P
4.92	1.371	279.8	728.558	727.551	[M+H]+, [M+Na]+	PE P-18:1_18:1	C41H78NO7P
5.5	1.414	288.2	780.589	779.582	[M+H]+	PE P-18:1_22:3	C45H82NO7P
3.97	1.388	282.9	776.559	775.552	[M+H]+	PE P-18:1_22:5_A	C45H78NO7P
4.31	1.394	284.1	776.559	775.552	[M+H]+	PE P-18:1_22:5_B	C45H78NO7P
3.67	1.382	281.7	774.542	773.535	[M+H]+	PE P-18:1_22:6	C45H76NO7P
2.59	1.37	279.5	747.518	748.525	[M-H]-	PG 16:0_18:1	C40H77O10P
2.2	1.385	282.3	771.517	772.524	[M-H]-	PG 18:1_18:2	C42H77O10P
2.09	1.401	285.5	795.517	796.524	[M-H]-	PG 18:1_20:4	C44H77O10P
2.82	1.479	300.9	878.575	860.541	[M+NH4]+	PI 16:0_20:3	C45H81O13P
2.3	1.432	291.4	857.518	858.525	[M-H]-	PI 16:0_20:4_A	C45H79O13P
2.31	1.47	299	876.559	858.526	[M+NH4]+, [M+H]+, [M+Na]+	PI 16:0_20:4_B	C45H79O13P
2.33	1.414	287.9	833.518	834.525	[M-H]-	PI 16:1_18:1	C43H79O13P
3.82	1.494	303.9	882.607	864.573	[M+NH4]+, [M+H]+	PI 18:0_18:1	C45H85O13P
3.66	1.467	298.3	887.564	888.572	[M-H]-	PI 18:0_20:3_A	C47H85O13P
3.66	1.506	306.3	906.607	888.573	[M+NH4]+	PI 18:0_20:3_B	C47H85O13P
3.05	1.464	297.7	885.549	886.556	[M-H]-	PI 18:0_20:4_A	C47H83O13P
3.05	1.496	304.2	904.591	886.557	[M+NH4]+	PI 18:0_20:4_B	C47H83O13P
3	1.465	298.1	854.573	836.539	[M+NH4]+	PI 18:1_16:0	C43H81O13P
3.04	1.447	294.4	861.549	862.556	[M-H]-	PI 18:1_18:1_A	C45H83O13P
3.25	1.485	302	880.59	862.556	[M+NH4]+, [M+H]+	PI 18:1_18:1_B	C45H83O13P
3.39	1.503	305.6	906.607	888.572	[M+NH4]+, [M+Na]+	PI 18:1_20:2	C47H85O13P
2.91	1.494	303.8	904.591	886.557	[M+NH4]+, [M+H]+, [M+Na]+	PI 18:1_20:3	C47H83O13P
2.37	1.453	295.5	883.533	884.541	[M-H]-	PI 18:1_20:4_A	C47H81O13P
2.38	1.484	301.8	902.575	884.541	[M+NH4]+, [M+H]+, [M+Na]+	PI 18:1_20:4_B	C47H81O13P
1.98	1.472	299.3	900.56	882.526	[M+NH4]+	PI 18:1_20:5	C47H79O13P
2.94	1.424	289.9	835.533	836.54	[M-H]-	PI 34:1	C43H81O13P
2.36	1.452	295.6	852.56	834.526	[M+NH4]+	PI 34:2	C43H79O13P
3.81	1.452	295.4	863.564	864.571	[M-H]-	PI 36:1	C45H85O13P
3.06	1.481	301.2	880.59	862.557	[M+NH4]+	PI 36:2	C45H83O13P
3.24	1.492	303.4	892.591	874.557	[M+NH4]+	PI 37:3	C46H83O13P
2.67	1.49	303	904.591	886.557	[M+NH4]+	PI 38:4	C47H83O13P
2.84	1.511	307.1	928.592	910.559	[M+NH4]+	PI 40:6	C49H83O13P
3.46	1.442	293.4	847.57	848.577	[M-H]-	PI O-18:1_18:1	C45H85O12P
2.67	1.449	295	841.521	842.528	[M-H]-	PI O-18:4_18:1	C45H79O12P
3.12	1.365	278.3	760.512	761.52	[M-H]-	PS 16:0_18:1	C40H76NO10P
3.19	1.404	286	810.528	811.536	[M-H]-	PS 18:0_20:4	C44H78NO10P
3.81	1.434	292	838.56	839.567	[M-H]-	PS 18:0_22:4	C46H82NO10P
3.23	1.428	290.6	836.544	837.551	[M-H]-	PS 18:0_22:5	C46H80NO10P
3.29	1.387	282.7	786.528	787.535	[M-H]-	PS 18:1_18:1	C42H78NO10P
2.24	1.372	280.3	675.543	674.536	[M+H]+, [M+Na]+	SM 18:1;2O/14:0	C37H75N2O6P
2.98	1.399	285.8	703.575	702.568	[M+H]+	SM 18:1;2O/16:0	C39H79N2O6P
6.09	1.482	302	787.668	786.661	[M+H]+, [M+Na]+	SM 18:1;2O/22:0	C45H91N2O6P
6.79	1.513	308.1	815.7	814.693	[M+H]+, [M+Na]+, [M+K]+	SM 18:1;2O/24:0	C47H95N2O6P
6.05	1.5	305.5	813.685	812.677	[M+H]+, [M+Na]+, [M+K]+	SM 18:1;2O/24:1	C47H93N2O6P
2.34	1.383	282.4	701.559	700.552	[M+H]+, [M+Na]+	SM 18:2;2O/16:0	C39H77N2O6P
2.48	1.388	283.6	677.559	676.552	[M+H]+	SM 32:0;2O	C37H77N2O6P
2.24	1.369	279.4	719.534	674.536	[M+CHOO]-	SM 32:1;2O	C37H75N2O6P
1.76	1.352	276.4	673.528	672.521	[M+H]+	SM 32:2;2O	C37H73N2O6P
2.58	1.387	283.3	689.559	688.552	[M+H]+, [M+Na]+	SM 33:1;2O_A	C38H77N2O6P
2.57	1.384	282.3	733.55	688.551	[M+CHOO]-	SM 33:1;2O_B	C38H77N2O6P
3.29	1.41	287.7	749.58	704.582	[M+CHOO]-	SM 34:0;2O_A	C39H81N2O6P
3.27	1.416	289	705.59	704.583	[M+H]+, [M+Na]+	SM 34:0;2O_B	C39H81N2O6P
7.55	1.662	337.6	969.835	968.828	[M+H]+	SM 34:1;2O(FA 18:0)	C57H113N2O7P
2.34	1.394	284.2	745.55	700.551	[M+CHOO]-	SM 34:2;2O	C39H77N2O6P
2.14	1.412	288.3	717.554	716.547	[M+H]+	SM 34:2;3O	C39H77N2O7P
3.41	1.415	288.9	717.59	716.583	[M+H]+	SM 35:1;2O	C40H81N2O6P
3.85	1.431	291.7	775.596	730.598	[M+CHOO]-	SM 36:1;2O_A	C41H83N2O6P
3.87	1.43	291.9	731.605	730.598	[M+H]+	SM 36:1;2O_B	C41H83N2O6P
3.11	1.409	287.5	729.591	728.584	[M+H]+	SM 36:2;2O	C41H81N2O6P
4.91	1.46	297.7	759.637	758.63	[M+H]+, [M+Na]+	SM 38:1;2O	C43H87N2O6P
6.4	1.494	304.4	789.683	788.676	[M+H]+	SM 40:0;2O	C45H93N2O6P
5.08	1.473	300.2	785.652	784.645	[M+H]+	SM 40:2;2O_A	C45H89N2O6P
4.91	1.472	300.1	785.653	784.645	[M+H]+, [M+Na]+	SM 40:2;2O_B	C45H89N2O6P
3.55	1.427	290.9	791.569	790.561	[M+H]+	SM 40:7;3O	C45H79N2O7P
6.51	1.497	304.9	801.684	800.676	[M+H]+	SM 41:1;2O	C46H93N2O6P
3.55	1.463	298	797.65	796.643	[M+H]+	SM 41:3;2O	C46H89N2O6P
5.47	1.484	302.3	799.668	798.66	[M+H]+, [M+Na]+	SM 41;2O	C46H91N2O6P
5.51	1.515	308.5	831.695	830.687	[M+H]+	SM 42:1;3O	C47H95N2O7P
5.06	1.487	302.8	811.668	810.662	[M+H]+, [M+Na]+	SM 42:3;2O	C47H91N2O6P
7	1.523	310.1	829.716	828.708	[M+H]+	SM 43:1;2O	C48H97N2O6P
6.48	1.512	307.9	827.7	826.693	[M+H]+	SM 43:2;2O	C48H95N2O6P
7.17	1.537	312.9	843.731	842.724	[M+H]+	SM 44:1;2O	C49H99N2O6P
6.75	1.528	311.1	841.716	840.708	[M+H]+	SM 44:2;2O	C49H97N2O6P
6.21	1.515	308.4	839.7	838.692	[M+H]+	SM 44:3;2O	C49H95N2O6P
7.43	1.636	332.5	941.804	940.797	[M+H]+	SM 50:2;3O	C55H109N2O7P
7.44	1.651	335.3	967.82	966.813	[M+H]+	SM 52:3;3O	C57H111N2O7P
7.55	1.675	340.1	995.852	994.845	[M+H]+	SM 54:3;3O	C59H115N2O7P
